# Comprehensive analysis of T cell immunodominance and immunoprevalence of SARS-CoV-2 epitopes in COVID-19 cases

**DOI:** 10.1101/2020.12.08.416750

**Authors:** Alison Tarke, John Sidney, Conner K Kidd, Jennifer M. Dan, Sydney I. Ramirez, Esther Dawen Yu, Jose Mateus, Ricardo da Silva Antunes, Erin Moore, Paul Rubiro, Nils Methot, Elizabeth Phillips, Simon Mallal, April Frazier, Stephen A. Rawlings, Jason A. Greenbaum, Bjoern Peters, Davey M. Smith, Shane Crotty, Daniela Weiskopf, Alba Grifoni, Alessandro Sette

**Affiliations:** Center for Infectious Disease and Vaccine Research, La Jolla Institute for Immunology (LJI), La Jolla, CA 92037, USA; Department of Internal Medicine and Center of Excellence for Biomedical Research (CEBR), University of Genoa, Genoa, 16132, Italy; Department of Medicine, Division of Infectious Diseases and Global Public Health, University of California, San Diego (UCSD), La Jolla, CA 92037, USA; Institute for Immunology and Infectious Diseases, Murdoch University, Perth, Western Australia, Australia

## Abstract

T cells are involved in control of SARS-CoV-2 infection. To establish the patterns of immunodominance of different SARS-CoV-2 antigens, and precisely measure virus-specific CD4^+^ and CD8^+^ T cells, we studied epitope-specific T cell responses of approximately 100 convalescent COVID-19 cases. The SARS-CoV-2 proteome was probed using 1,925 peptides spanning the entire genome, ensuring an unbiased coverage of HLA alleles for class II responses. For HLA class I, we studied an additional 5,600 predicted binding epitopes for 28 prominent HLA class I alleles, accounting for wide global coverage. We identified several hundred HLA-restricted SARS-CoV-2-derived epitopes. Distinct patterns of immunodominance were observed, which differed for CD4^+^ T cells, CD8^+^ T cells, and antibodies. The class I and class II epitopes were combined into new epitope megapools to facilitate identification and quantification of SARS-CoV-2-specific CD4^+^ and CD8^+^ T cells.
