## Supplementary material for "Comprehensive analysis of T cell immunodominance and immunoprevalence of SARS-CoV-2 epitopes in COVID-19 cases": Table S2

### Sheet: Sheet1
	Table S2. Number of predicted epitopes synthetized based on the most frequent 28 HLA class I alleles.
	Allele	nsp1	nsp2	nsp3-1	nsp3-2	nsp4	nsp5	nsp6	nsp7	nsp8	nsp9	nsp10	nsp12	nsp13	nsp14	nsp15	nsp16	S	ORF3a	E	M	ORF6	ORF7a	ORF8	N	ORF10	Total per allele
	A*01:01	3	9	20	16	7	9	0	0	5	21	1	39	11	4	2	3	26	9	0	7	0	2	2	4	0	200
	A*02:01	4	12	24	11	12	7	16	3	5	2	1	17	11	12	10	6	17	10	2	4	3	5	3	2	1	200
	A*02:03	8	18	26	13	16	6	11	3	5	2	2	13	12	11	4	6	25	6	3	1	1	1	5	2	0	200
	A*02:06	3	9	32	10	18	4	12	3	3	2	1	20	10	12	12	7	18	8	2	2	3	2	3	2	2	200
	A*03:01	4	14	24	27	7	6	0	2	7	1	1	23	18	5	9	6	30	5	0	2	1	0	0	8	0	200
	A*11:01	1	17	26	31	9	3	3	1	7	1	1	21	10	5	9	5	25	8	1	5	0	1	0	10	0	200
	A*23:01	2	4	20	25	16	3	14	0	2	2	0	19	6	15	7	6	34	8	0	4	0	1	3	5	4	200
	A*24:02	2	4	22	26	14	3	16	0	2	3	0	20	6	16	8	5	35	6	0	4	0	1	1	2	4	200
	A*26:01	3	8	35	26	11	4	3	2	2	1	2	30	17	8	5	5	23	6	0	2	0	1	1	4	1	200
	A*29:02	1	9	18	25	17	6	8	0	2	1	1	27	17	11	6	3	23	8	2	6	1	1	3	2	2	200
	A*30:01	3	12	16	27	6	3	3	0	4	1	1	24	18	10	9	6	21	4	3	9	0	3	1	15	1	200
	A*30:02	2	4	22	21	13	4	6	0	5	2	0	29	16	10	6	2	29	5	3	9	1	1	3	6	1	200
	A*31:01	6	13	9	11	11	4	5	0	3	2	0	31	13	9	7	6	33	2	3	15	0	3	2	12	0	200
	A*32:01	2	11	20	22	17	1	11	6	6	0	0	16	13	13	7	9	23	8	2	4	2	1	1	4	1	200
	A*33:01	9	10	7	12	16	7	6	0	4	4	0	25	15	13	8	7	25	5	1	14	0	3	3	5	1	200
	A*68:01	5	15	25	21	10	4	8	0	5	0	2	26	11	4	10	6	25	5	2	8	0	1	0	7	0	200
	A*68:02	1	10	28	20	10	2	8	2	4	0	0	23	17	8	4	4	31	10	4	3	2	2	2	4	1	200
	B*07:02	8	9	11	24	9	9	3	0	7	3	3	17	23	6	11	9	21	4	0	4	0	4	1	12	2	200
	B*08:01	3	14	11	15	13	7	6	3	5	4	1	27	15	12	5	9	26	7	1	6	2	3	0	4	1	200
	B*15:01	3	11	25	21	15	4	5	3	6	0	4	26	13	13	7	2	22	0	2	6	0	2	2	8	0	200
	B*35:01	4	4	20	24	12	2	8	2	4	3	3	26	10	11	9	7	29	4	1	4	0	4	0	8	1	200
	B*40:01	5	27	31	22	13	1	2	2	8	1	3	16	10	5	16	6	19	1	1	3	1	3	3	1	0	200
	B*44:02	5	25	33	20	5	1	1	2	8	1	2	20	12	8	7	8	19	8	0	4	1	1	0	9	0	200
	B*44:03	5	24	36	21	5	1	1	2	8	1	3	19	12	7	8	8	16	8	0	4	1	2	0	8	0	200
	B*51:01	5	16	17	18	12	4	11	1	6	1	1	22	15	6	7	7	28	7	0	2	0	1	2	7	4	200
	B*53:01	3	8	16	21	5	5	10	2	4	2	3	18	9	15	9	4	39	5	0	4	0	5	1	10	2	200
	B*57:01	3	8	18	26	9	8	17	2	7	2	0	14	9	13	8	10	17	10	0	8	1	5	0	5	0	200
	B*58:01	3	5	18	24	8	8	13	1	9	2	0	18	8	15	9	12	19	12	0	7	1	2	0	5	1	200
	Total per protein	106	330	610	580	316	126	207	42	143	65	36	626	357	277	219	174	698	179	33	151	21	61	42	171	30	5600
