## Supplementary material for "Comprehensive analysis of T cell immunodominance and immunoprevalence of SARS-CoV-2 epitopes in COVID-19 cases": Table S3

### Sheet: Sheet1
Table S3. List of CD4+ T cell epitopes identified in this study, related to Fig. 5
Protein	Start	sequence	HLA restriction	# of donors positive	# of donors tested	Frequency of response (%)	Sum of response	Magnitude by # of responding donors
S	166	CTFEYVSQPFLMDLE	DQB1*02:01, DQB1*02:02, DQB1*05:02, DQB1*05:03, DRB1*07:01, DRB1*16:01	7	11	64	4332	619
M	71	YRINWITGGIAIAMA	DQB1*02:02, DQB1*03:01, DQB1*05:01, DQB1*05:02, DQB1*05:03, DQB1*06:02, DQB1*06:03, DRB1*07:01, DRB1*10:01, DRB1*12:01, DRB1*13:01, DRB1*14:01, DRB1*15:01, DRB1*16:01	7	12	58	2417	345
ORF8	36	PCPIHFYSKWYIRVG	DRB1*08:02, DRB1*13:01, DRB1*15:01, DRB1*15:02, DRB1*16:01	6	11	55	2948	491
ORF8	41	FYSKWYIRVGARKSA	DQB1*06:01, DRB1*04:02, DRB1*07:01, DRB1*11:01, DRB1*11:04, DRB1*13:03, DRB1*14:01, DRB1*14:06, DRB1*15:01, DRB1*15:02, DRB1*16:01, DRB1*16:02	6	11	55	2805	468
M	166	KEITVATSRTLSYYK	DQB1*06:03, DRB1*03:01, DRB1*07:01, DRB1*14:01, DRB1*14:06, DRB1*15:01, DRB1*16:02	7	13	54	3615	516
M	176	LSYYKLGASQRVAGD	DQB1*03:01, DQB1*06:02, DQB1*06:03, DRB1*01:01, DRB1*07:01, DRB1*14:06, DRB1*15:01, DRB1*16:01, DRB1*16:02	6	13	46	3465	578
ORF8	76	IGNYTVSCLPFTINC	DQB1*03:03, DRB1*15:02	5	11	45	1223	245
S	196	NIDGYFKIYSKHTPI	DRB1*07:01, DRB1*15:01, DRB1*16:01	5	11	45	1475	295
M	66	VLAAVYRINWITGGI	DQB1*05:01, DQB1*05:03, DRB1*12:02, DRB1*14:01	5	12	42	2519	504
M	146	RGHLRIAGHHLGRCD	DRB1*07:01, DRB1*13:01, DRB1*14:01, DRB1*15:01	5	12	42	2359	472
N	326	PSGTWLTYTGAIKLD	DQB1*06:03, DRB1*01:02, DRB1*07:01, DRB1*15:01	5	12	42	2583	517
N	351	ILLNKHIDAYKTFPP	DRB1*14:06, DRB1*15:01	5	12	42	2416	483
ORF8	26	TQHQPYVVDDPCPIH	DRB1*13:02	4	11	36	1352	338
ORF8	31	YVVDDPCPIHFYSKW	DRB1*13:02, DRB1*15:02	4	11	36	3488	872
ORF8	101	RCSFYEDFLEYHDVR	DQB1*05:02	4	11	36	696	174
S	176	LMDLEGKQGNFKNLR	HLA class II	4	11	36	1386	347
nsp12	5246	LMIERFVSLAIDAYP	DQB1*02:02, DQB1*03:02, DQB1*04:02, DQB1*05:01, DQB1*06:04, DRB1*01:01, DRB1*04:04, DRB1*07:01, DRB1*10:01, DRB1*13:02, DRB1*15:01	5	14	36	1941	388
M	86	CLVGLMWLSYFIASF	DQB1*05:01, DQB1*05:03, DRB1*12:01, DRB1*12:02	4	12	33	1181	295
M	136	SELVIGAVILRGHLR	DQB1*06:02, DQB1*06:03, DRB1*01:02, DRB1*13:01, DRB1*14:01, DRB1*15:01, DRB1*16:01	4	12	33	563	141
N	301	WPQIAQFAPSASAFF	DQB1*02:02, DQB1*05:03, DRB1*04:04, DRB1*07:01, DRB1*15:01	4	12	33	1503	376
N	346	FKDQVILLNKHIDAY	DRB1*03:01, DRB1*14:01, DRB1*14:06, DRB1*15:01, DRB1*16:02	4	12	33	1785	446
S	801	NFSQILPDPSKPSKR	DRB1*03:01	4	12	33	2589	647
nsp16	7056	AVMSLKEGQINDMIL	HLA class II	1	3	33	104	104
nsp16	7061	KEGQINDMILSLLSK	HLA class II	1	3	33	391	391
nsp16	7081	RENNRVVISSDVLVN	DQB1*02:02, DRB1*07:01	1	3	33	170	170
M	191	SGFAAYSRYRIGNYK	DRB1*15:01	4	13	31	739	185
N	256	KKPRQKRTATKAYNV	HLA class II	4	13	31	907	227
N	261	KRTATKAYNVTQAFG	DQB1*06:02, DQB1*06:03	4	13	31	752	188
S	751	NLLLQYGSFCTQLNR	DQB1*05:03, DRB1*04:04, DRB1*15:01	4	13	31	4560	1140
N	126	NKDGIIWVATEGALN	DQB1*02:01, DQB1*02:02, DQB1*03:02, DQB1*05:03, DRB1*04:04, DRB1*07:01	4	14	29	1747	437
ORF8	86	FTINCQEPKLGSLVV	HLA class II	3	11	27	502	167
ORF8	96	GSLVVRCSFYEDFLE	DQB1*05:02, DQB1*05:03	3	11	27	694	231
S	131	CEFQFCNDPFLGVYY	DQB1*05:02, DQB1*05:03	3	11	27	1077	359
S	161	SSANNCTFEYVSQPF	HLA class II	3	11	27	4279	1426
S	211	NLVRDLPQGFSALEP	DRB1*03:01	3	11	27	1822	607
S	346	RFASVYAWNRKRISN	DRB1*07:01, DRB1*13:01, DRB1*14:01	3	11	27	722	241
M	91	MWLSYFIASFRLFAR	DQB1*02:01, DQB1*05:01, DQB1*05:02, DQB1*05:03, DRB1*03:01, DRB1*14:01, DRB1*14:06, DRB1*16:01, DRB1*16:02	3	12	25	1030	343
M	116	TNILLNVPLHGTILT	DRB1*10:01, DRB1*12:02, DRB1*14:01, DRB1*14:06, DRB1*15:01, DRB1*16:02	3	12	25	1628	543
M	151	IAGHHLGRCDIKDLP	HLA class II	3	12	25	1565	522
M	156	LGRCDIKDLPKEITV	HLA class II	3	12	25	938	313
S	831	AGFIKQYGDCLGDIA	DQB1*05:03	3	12	25	2450	817
N	51	SWFTALTQHGKEDLK	HLA class II	3	13	23	3265	1088
N	81	DDQIGYYRRATRRIR	DRB1*13:01, DRB1*14:01, DRB1*14:06, DRB1*15:01, DRB1*16:02	3	13	23	803	268
N	86	YYRRATRRIRGGDGK	DRB1*13:01, DRB1*14:06	3	13	23	592	197
M	161	IKDLPKEITVATSRT	HLA class II	3	13	23	774	258
N	251	AAEASKKPRQKRTAT	HLA class II	3	13	23	537	179
ORF3a	106	LYLYALVYFLQSINF	DQB1*02:01, DQB1*03:02, DQB1*05:03, DRB1*11:01, DRB1*12:01	3	14	21	371	124
ORF3a	116	QSINFVRIIMRLWLC	DQB1*06:02, DRB1*03:01, DRB1*11:01, DRB1*12:01, DRB1*14:01, DRB1*15:01	3	14	21	505	168
N	211	AGNGGDAALALLLLD	DQB1*03:01, DQB1*06:02	3	14	21	1249	416
N	216	DAALALLLLDRLNQL	DQB1*05:03, DQB1*06:02, DRB1*03:01, DRB1*12:01, DRB1*14:01, DRB1*15:01	3	14	21	1463	488
N	221	LLLLDRLNQLESKMS	DRB1*03:01, DRB1*12:01, DRB1*14:01, DRB1*15:01	3	14	21	1742	581
M	36	QFAYANRNRFLYIIK	DRB1*14:01	3	15	20	978	326
ORF8	11	TTVAAFHQECSLQSC	DQB1*05:02	2	11	18	2016	1008
ORF8	16	FHQECSLQSCTQHQP	HLA class II	2	11	18	826	413
ORF8	46	YIRVGARKSAPLIEL	DQB1*03:01, DRB1*11:04, DRB1*13:02, DRB1*15:01, DRB1*16:01	2	11	18	731	366
ORF8	51	ARKSAPLIELCVDEA	HLA class II	2	11	18	658	329
ORF8	56	PLIELCVDEAGSKSP	HLA class II	2	11	18	341	171
ORF3a	66	KKRWQLALSKGVHFV	DRB1*07:01	2	11	18	287	144
ORF3a	81	CNLLLLFVTVYSHLL	DQB1*02:01, DRB1*07:01, DRB1*11:01	2	11	18	424	212
ORF8	106	EDFLEYHDVRVVLDF	DQB1*05:02, DQB1*06:04, DRB1*13:02, DRB1*15:02	2	11	18	1141	571
ORF8	107	DFLEYHDVRVVLDFI	DQB1*05:02, DQB1*06:04, DRB1*15:02	2	11	18	681	341
S	171	VSQPFLMDLEGKQGN	DRB1*03:01	2	11	18	1694	847
S	191	EFVFKNIDGYFKIYS	DQB1*05:03, DRB1*14:01, DRB1*15:01	2	11	18	672	336
S	201	FKIYSKHTPINLVRD	DRB1*07:01, DRB1*13:01	2	11	18	967	484
S	206	KHTPINLVRDLPQGF	DRB1*03:01	2	11	18	1641	821
S	216	LPQGFSALEPLVDLP	DQB1*02:02, DQB1*03:03, DQB1*05:03	2	11	18	836	418
S	236	TRFQTLLALHRSYLT	DQB1*05:03, DRB1*12:01, DRB1*14:01	2	11	18	4343	2172
S	896	IPFAMQMAYRFNGIG	DQB1*04:02, DQB1*05:03, DRB1*12:01, DRB1*14:01, DRB1*15:01	2	11	18	373	187
nsp3	1626	TLRVEAFEYYHTTDP	DQB1*05:03	2	11	18	635	318
nsp3	1636	HTTDPSFLGRYMSAL	HLA class II	2	11	18	4921	2461
M	56	LLWPVTLACFVLAAV	DQB1*05:01, DQB1*05:03, DQB1*06:03	2	12	17	520	260
M	76	ITGGIAIAMACLVGL	DQB1*03:01	2	12	17	414	207
M	106	TRSMWSFNPETNILL	DQB1*05:01, DQB1*05:02, DQB1*05:03, DRB1*01:02	2	12	17	410	205
M	126	GTILTRPLLESELVI	DRB1*13:01	2	12	17	322	161
N	306	QFAPSASAFFGMSRI	DRB1*07:01	2	12	17	381	191
N	331	LTYTGAIKLDDKDPN	DRB1*07:01	2	12	17	1484	742
S	356	KRISNCVADYSVLYN	DQB1*02:01, DQB1*02:02, DRB1*03:01	2	12	17	327	164
S	461	LKPFERDISTEIYQA	HLA class II	2	12	17	1188	594
S	701	AENSVAYSNNSIAIP	DQB1*03:01, DRB1*15:01	2	12	17	805	403
S	716	TNFTISVTTEILPVS	DQB1*02:02, DQB1*06:03, DRB1*07:01, DRB1*14:01	2	12	17	663	332
S	811	KPSKRSFIEDLLFNK	DQB1*02:02, DQB1*05:03	2	12	17	1243	622
S	816	SFIEDLLFNKVTLAD	DQB1*05:03, DRB1*03:01, DRB1*12:01, DRB1*14:01	2	12	17	812	406
S	826	VTLADAGFIKQYGDC	HLA class II	2	12	17	237	119
nsp4	3111	YLTFYLTNDVSFLAH	DQB1*05:02, DRB1*14:01, DRB1*15:01, DRB1*16:01	2	12	17	715	358
S	36	VYYPDKVFRSSVLHS	DRB1*03:01, DRB1*13:01, DRB1*14:01	2	13	15	395	198
S	46	SVLHSTQDLFLPFFS	DQB1*02:02, DRB1*07:01	2	13	15	609	305
N	96	GGDGKMKDLSPRWYF	HLA class II	2	13	15	295	148
M	171	ATSRTLSYYKLGASQ	DQB1*05:01, DQB1*05:03, DRB1*16:01	2	13	15	1386	693
M	181	LGASQRVAGDSGFAA	HLA class II	2	13	15	981	491
M	186	RVAGDSGFAAYSRYR	HLA class II	2	13	15	278	139
M	196	YSRYRIGNYKLNTDH	HLA class II	2	13	15	551	276
M	201	IGNYKLNTDHSSSSD	DRB1*03:01	2	13	15	267	134
N	266	KAYNVTQAFGRRGPE	HLA class II	2	13	15	530	265
N	291	LIRQGTDYKHWPQIA	HLA class II	2	13	15	431	216
nsp3	1946	GYKKPASRELKVTFF	HLA class II	2	13	15	491	246
nsp3	1951	ASRELKVTFFPDLNG	DQB1*05:03	2	13	15	324	162
nsp3	1956	KVTFFPDLNGDVVAI	DQB1*05:03	2	13	15	293	147
nsp3	1961	PDLNGDVVAIDYKHY	HLA class II	2	13	15	430	215
nsp4	3206	RYLALYNKYKYFSGA	DRB1*15:01	2	13	15	1415	708
N	101	MKDLSPRWYFYYLGT	HLA class II	2	14	14	5072	2536
N	121	LPYGANKDGIIWVAT	HLA class II	2	14	14	835	418
ORF3a	121	VRIIMRLWLCWKCRS	DRB1*11:01	2	14	14	261	131
N	136	EGALNTPKDHIGTRN	HLA class II	2	14	14	369	185
ORF3a	226	EHVTFFIYNKIVDEP	DQB1*02:01, DQB1*05:01, DRB1*08:01, DRB1*11:01	2	14	14	277	139
ORF3a	231	FIYNKIVDEPEEHVQ	DQB1*05:01, DRB1*08:01	2	14	14	486	243
S	911	VTQNVLYENQKLIAN	DRB1*03:01, DRB1*12:01	2	14	14	705	353
nsp12	5251	FVSLAIDAYPLTKHP	DQB1*02:02, DQB1*03:02, DQB1*06:04, DRB1*15:01	2	14	14	230	115
nsp12	5256	IDAYPLTKHPNQEYA	HLA class II	2	14	14	229	115
M	11	EELKKLLEQWNLVIG	DQB1*05:01, DQB1*05:02	2	15	13	446	223
M	16	LLEQWNLVIGFLFLT	DQB1*02:01, DQB1*05:03	2	15	13	243	122
M	41	NRNRFLYIIKLIFLW	DQB1*02:01, DQB1*05:03, DRB1*03:01, DRB1*12:01	2	15	13	420	210
M	46	LYIIKLIFLWLLWPV	DQB1*02:01, DRB1*12:01	2	15	13	397	199
S	656	VNNSYECDIPIGAGI	HLA class II	1	9	11	398	398
ORF8	6	FLGIITTVAAFHQEC	DQB1*03:02, DQB1*06:03, DRB1*04:02	1	11	9	185	185
ORF8	21	SLQSCTQHQPYVVDD	HLA class II	1	11	9	1222	1222
ORF3a	51	ALLAVFQSASKIITL	DQB1*03:01, DRB1*11:01	1	11	9	178	178
S	56	LPFFSNVTWFHAIHV	DQB1*05:02, DRB1*15:01, DRB1*16:01	1	11	9	156	156
ORF8	61	CVDEAGSKSPIQYID	HLA class II	1	11	9	327	327
ORF3a	61	KIITLKKRWQLALSK	DRB1*11:01	1	11	9	120	120
ORF8	71	IQYIDIGNYTVSCLP	DRB1*11:04, DRB1*13:02	1	11	9	1805	1805
S	81	NPVLPFNDGVYFAST	HLA class II	1	11	9	413	413
ORF8	91	QEPKLGSLVVRCSFY	DRB1*11:04	1	11	9	124	124
ORF3a	96	LVAAGLEAPFLYLYA	DQB1*02:01, DQB1*02:02	1	11	9	133	133
S	96	EKSNIIRGWIFGTTL	DRB1*15:01	1	11	9	299	299
S	101	IRGWIFGTTLDSKTQ	HLA class II	1	11	9	327	327
S	106	FGTTLDSKTQSLLIV	HLA class II	1	11	9	174	174
S	111	DSKTQSLLIVNNATN	HLA class II	1	11	9	108	108
S	116	SLLIVNNATNVVIKV	DRB1*12:01, DRB1*14:01	1	11	9	164	164
S	126	VVIKVCEFQFCNDPF	HLA class II	1	11	9	2088	2088
S	141	LGVYYHKNNKSWMES	HLA class II	1	11	9	259	259
S	146	HKNNKSWMESEFRVY	DQB1*05:03	1	11	9	572	572
S	181	GKQGNFKNLREFVFK	HLA class II	1	11	9	129	129
S	221	SALEPLVDLPIGINI	HLA class II	1	11	9	167	167
S	231	IGINITRFQTLLALH	DRB1*07:01	1	11	9	177	177
S	306	FTVEKGIYQTSNFRV	DRB1*07:01	1	11	9	1202	1202
S	316	SNFRVQPTESIVRFP	DRB1*07:01	1	11	9	243	243
S	326	IVRFPNITNLCPFGE	DRB1*15:01	1	11	9	107	107
S	336	CPFGEVFNATRFASV	DQB1*06:03, DRB1*07:01, DRB1*13:01	1	11	9	108	108
S	401	VIRGDEVRQIAPGQT	DRB1*13:01	1	11	9	180	180
S	436	WNSNNLDSKVGGNYN	HLA class II	1	11	9	101	101
S	851	CAQKFNGLTVLPPLL	DQB1*05:02, DQB1*06:02, DRB1*16:01	1	11	9	741	741
S	861	LPPLLTDEMIAQYTS	DQB1*04:02	1	11	9	153	153
S	866	TDEMIAQYTSALLAG	DQB1*06:02, DRB1*04:04, DRB1*15:01	1	11	9	745	745
S	871	AQYTSALLAGTITSG	DQB1*06:02	1	11	9	336	336
S	876	ALLAGTITSGWTFGA	DQB1*06:02	1	11	9	116	116
S	881	TITSGWTFGAGAALQ	DQB1*04:02, DQB1*06:02	1	11	9	164	164
nsp3	1621	LPNDDTLRVEAFEYY	DQB1*03:02	1	11	9	162	162
nsp3	1641	SFLGRYMSALNHTKK	DRB1*04:04	1	11	9	219	219
nsp3	1646	YMSALNHTKKWKYPQ	HLA class II	1	11	9	109	109
nsp3	1651	NHTKKWKYPQVNGLT	HLA class II	1	11	9	123	123
nsp4	2856	AVITREVGFVVPGLP	HLA class II	1	11	9	682	682
nsp4	2866	VPGLPGTILRTTNGD	HLA class II	1	11	9	439	439
nsp4	2881	FLHFLPRVFSAVGNI	DRB1*15:01	1	11	9	491	491
nsp4	3046	SIVAGGIVAIVVTCL	DQB1*03:02, DQB1*04:02	1	11	9	109	109
S	11	VSSQCVNLTTRTQLP	HLA class II	1	13	8	274	274
S	16	VNLTTRTQLPPAYTN	HLA class II	1	13	8	170	170
M	51	LIFLWLLWPVTLACF	DQB1*05:01, DQB1*05:03, DRB1*01:02	1	12	8	1194	1194
N	56	LTQHGKEDLKFPRGQ	HLA class II	1	13	8	127	127
N	66	FPRGQGVPINTNSSP	HLA class II	1	13	8	397	397
N	71	GVPINTNSSPDDQIG	HLA class II	1	13	8	108	108
M	81	AIAMACLVGLMWLSY	HLA class II	1	12	8	151	151
N	91	TRRIRGGDGKMKDLS	HLA class II	1	13	8	151	151
M	96	FIASFRLFARTRSMW	DQB1*05:03, DRB1*03:01, DRB1*14:01	1	12	8	353	353
M	101	RLFARTRSMWSFNPE	DQB1*05:03, DRB1*14:01	1	12	8	141	141
M	111	SFNPETNILLNVPLH	DRB1*01:02	1	12	8	123	123
M	121	NVPLHGTILTRPLLE	HLA class II	1	12	8	263	263
M	131	RPLLESELVIGAVIL	DQB1*02:02	1	12	8	183	183
M	141	GAVILRGHLRIAGHH	DRB1*13:01, DRB1*15:01	1	12	8	512	512
M	206	LNTDHSSSSDNIALL	HLA class II	1	13	8	568	568
ORF3a	206	YFTSDYYQLYSTQLS	DRB1*16:02	1	12	8	198	198
N	271	TQAFGRRGPEQTQGN	HLA class II	1	13	8	151	151
N	276	RRGPEQTQGNFGDQE	HLA class II	1	13	8	518	518
N	286	FGDQELIRQGTDYKH	HLA class II	1	13	8	281	281
N	296	TDYKHWPQIAQFAPS	HLA class II	1	13	8	180	180
N	311	ASAFFGMSRIGMEVT	DQB1*05:03, DRB1*01:02, DRB1*14:01	1	12	8	337	337
N	321	GMEVTPSGTWLTYTG	HLA class II	1	12	8	380	380
N	336	AIKLDDKDPNFKDQV	DRB1*03:01	1	12	8	585	585
S	351	YAWNRKRISNCVADY	DRB1*13:01	1	12	8	582	582
S	361	CVADYSVLYNSASFS	DQB1*05:03, DQB1*06:02	1	12	8	210	210
S	366	SVLYNSASFSTFKCY	DRB1*15:01	1	12	8	892	892
S	371	SASFSTFKCYGVSPT	DRB1*15:01	1	12	8	294	294
S	376	TFKCYGVSPTKLNDL	HLA class II	1	12	8	221	221
S	386	KLNDLCFTNVYADSF	DQB1*02:01, DQB1*02:02, DRB1*07:01	1	12	8	130	130
S	396	YADSFVIRGDEVRQI	DQB1*02:02, DRB1*13:01	1	12	8	160	160
S	471	EIYQAGSTPCNGVEG	HLA class II	1	12	8	1121	1121
S	486	FNCYFPLQSYGFQPT	DQB1*05:03, DRB1*12:01	1	12	8	130	130
S	581	TLEILDITPCSFGGV	HLA class II	1	12	8	227	227
S	706	AYSNNSIAIPTNFTI	DQB1*03:01	1	12	8	112	112
S	711	SIAIPTNFTISVTTE	HLA class II	1	12	8	274	274
S	721	SVTTEILPVSMTKTS	HLA class II	1	12	8	341	341
S	746	STECSNLLLQYGSFC	DQB1*06:02	1	12	8	314	314
S	761	TQLNRALTGIAVEQD	DQB1*04:02, DQB1*06:02	1	13	8	260	260
S	776	KNTQEVFAQVKQIYK	HLA class II	1	13	8	125	125
S	781	VFAQVKQIYKTPPIK	DRB1*15:01	1	13	8	268	268
S	791	TPPIKDFGGFNFSQI	DRB1*15:01	1	13	8	421	421
S	806	LPDPSKPSKRSFIED	HLA class II	1	12	8	109	109
S	821	LLFNKVTLADAGFIK	DQB1*06:02	1	12	8	297	297
S	836	QYGDCLGDIAARDLI	HLA class II	1	12	8	152	152
S	841	LGDIAARDLICAQKF	HLA class II	1	12	8	153	153
S	846	ARDLICAQKFNGLTV	HLA class II	1	12	8	232	232
nsp3	876	ADAVIKTLQPVSELL	DRB1*14:01	1	13	8	436	436
nsp3	1086	ESDDYIATNGPLKVG	HLA class II	1	13	8	133	133
nsp3	1091	IATNGPLKVGGSCVL	DRB1*13:02	1	13	8	112	112
nsp3	1106	SGHNLAKHCLHVVGP	HLA class II	1	13	8	148	148
S	1171	GINASVVNIQKEIDR	HLA class II	1	12	8	267	267
nsp3	1181	NLYDKLVSSFLEMKS	DQB1*05:02, DRB1*14:01	1	13	8	150	150
S	1201	QELGKYEQYIKWPWY	HLA class II	1	12	8	768	768
nsp3	1421	RFYFYTSKTTVASLI	DQB1*06:01, DRB1*14:01, DRB1*15:02	1	13	8	126	126
nsp3	1941	LNQLTGYKKPASREL	HLA class II	1	13	8	168	168
nsp3	1976	TPSFKKGAKLLHKPI	HLA class II	1	13	8	103	103
nsp3	1991	VWHVNNATNKATYKP	HLA class II	1	13	8	158	158
nsp3	2181	TFTRSTNSRIKASMP	DRB1*14:01	1	13	8	120	120
nsp3	2186	TNSRIKASMPTTIAK	DRB1*04:04, DRB1*07:01	1	13	8	360	360
nsp3	2201	NTVKSVGKFCLEASF	HLA class II	1	13	8	113	113
nsp3	2221	PNFSKLINIIIWFLL	DRB1*07:01, DRB1*15:01	1	13	8	3802	3802
nsp3	2316	WDLTAFGLVAEWFLA	DQB1*05:03	1	12	8	134	134
nsp3	2321	FGLVAEWFLAYILFT	DQB1*05:03, DRB1*12:01	1	12	8	219	219
nsp4	3096	PVYSFLPGVYSVIYL	DRB1*15:01	1	13	8	650	650
nsp4	3121	SFLAHIQWMVMFTPL	DQB1*06:02, DRB1*15:01	1	12	8	554	554
nsp4	3126	IQWMVMFTPLVPFWI	DQB1*02:02, DRB1*04:04, DRB1*07:01	1	12	8	603	603
nsp4	3131	MFTPLVPFWITIAYI	DRB1*15:01	1	12	8	602	602
nsp4	3151	KHFYWFFSNYLKRRV	DRB1*15:01	1	12	8	959	959
nsp4	3201	LTQYNRYLALYNKYK	DRB1*15:01	1	12	8	638	638
nsp4	3226	YREAACCHLAKALND	HLA class II	1	13	8	109	109
nsp4	3231	CCHLAKALNDFSNSG	HLA class II	1	13	8	111	111
nsp4	3241	FSNSGSDVLYQPPQT	DQB1*06:02	1	13	8	149	149
nsp4	3246	SDVLYQPPQTSITSA	HLA class II	1	13	8	394	394
nsp13	5486	ELHLSWEVGKPRPPL	HLA class II	1	13	8	103	103
nsp13	5496	PRPPLNRNYVFTGYR	HLA class II	1	13	8	101	101
nsp13	5506	FTGYRVTKNSKVQIG	DRB1*07:01	1	13	8	116	116
nsp13	5511	VTKNSKVQIGEYTFE	HLA class II	1	13	8	118	118
nsp13	5711	VNARLRAKHYVYIGD	HLA class II	1	13	8	116	116
M	21	NLVIGFLFLTWICLL	DQB1*05:01, DRB1*01:02	1	15	7	261	261
M	26	FLFLTWICLLQFAYA	DQB1*05:01, DQB1*05:03, DRB1*01:02	1	15	7	255	255
M	31	WICLLQFAYANRNRF	DQB1*05:03, DRB1*03:01, DRB1*14:01	1	15	7	234	234
ORF3a	101	LEAPFLYLYALVYFL	DQB1*02:01, DRB1*11:01	1	14	7	272	272
N	106	PRWYFYYLGTGPEAG	DQB1*02:01, DQB1*05:03	1	14	7	750	750
ORF3a	111	LVYFLQSINFVRIIM	DQB1*05:03, DRB1*12:01, DRB1*14:01	1	14	7	218	218
ORF3a	126	RLWLCWKCRSKNPLL	HLA class II	1	14	7	290	290
N	131	IWVATEGALNTPKDH	HLA class II	1	14	7	200	200
ORF3a	136	KNPLLYDANYFLCWH	DQB1*05:03, DRB1*15:01	1	14	7	112	112
ORF3a	141	YDANYFLCWHTNCYD	HLA class II	1	14	7	209	209
ORF3a	146	FLCWHTNCYDYCIPY	DQB1*05:03	1	14	7	209	209
ORF3a	151	TNCYDYCIPYNSVTS	DQB1*05:01	1	14	7	402	402
ORF3a	221	TDTGVEHVTFFIYNK	HLA class II	1	14	7	118	118
N	236	GKGQQQQGQTVTKKS	HLA class II	1	14	7	318	318
ORF3a	251	GSSGVVNPVMEPIYD	DQB1*04:02	1	14	7	186	186
N	356	HIDAYKTFPPTEPKK	HLA class II	1	15	7	223	223
N	386	QKKQQTVTLLPAADL	DRB1*01:02	1	15	7	712	712
N	391	TVTLLPAADLDDFSK	DQB1*05:03, DRB1*01:02	1	15	7	648	648
S	506	QPYRVVVLSFELLHA	DQB1*05:03, DRB1*14:01	1	15	7	183	183
S	511	VVLSFELLHAPATVC	DQB1*05:03, DRB1*12:01, DRB1*14:01	1	15	7	317	317
S	546	LTGTGVLTESNKKFL	HLA class II	1	15	7	427	427
S	901	QMAYRFNGIGVTQNV	DQB1*03:01	1	14	7	160	160
S	916	LYENQKLIANQFNSA	DRB1*12:01	1	14	7	195	195
S	1056	APHGVVFLHVTYVPA	DRB1*12:01	1	14	7	293	293
S	1101	HWFVTQRNFYEPQII	HLA class II	1	14	7	598	598
S	1106	QRNFYEPQIITTDNT	HLA class II	1	14	7	302	302
S	1121	FVSGNCDVVIGIVNN	HLA class II	1	14	7	180	180
S	1131	GIVNNTVYDPLQPEL	DQB1*02:02, DQB1*03:02	1	14	7	164	164
S	1141	LQPELDSFKEELDKY	HLA class II	1	14	7	173	173
S	1151	ELDKYFKNHTSPDVD	HLA class II	1	14	7	361	361
nsp3	1846	YCIDGALLTKSSEYK	DRB1*15:02	1	14	7	119	119
nsp3	2096	MAAYVDNSSLTIKKP	DQB1*05:03	1	14	7	185	185
nsp12	4701	HCANFNVLFSTVFPP	DQB1*02:02, DQB1*06:02, DRB1*07:01	1	14	7	211	211
nsp12	4706	NVLFSTVFPPTSFGP	DQB1*02:02	1	14	7	109	109
nsp12	5011	YPKCDRAMPNMLRIM	HLA class II	1	14	7	153	153
nsp12	5016	RAMPNMLRIMASLVL	DQB1*06:02, DRB1*15:01	1	14	7	144	144
nsp12	5091	AVTANVNALLSTDGN	HLA class II	1	15	7	201	201
nsp12	5241	KTDGTLMIERFVSLA	HLA class II	1	14	7	150	150
nsp12	5271	DVFHLYLQYIRKLHD	DRB1*04:04, DRB1*13:02	1	14	7	247	247
N	6	PQNQRNAPRITFGGP	HLA class II	1	16	6	222	222
N	11	NAPRITFGGPSDSTG	DQB1*03:01	1	16	6	259	259
N	16	TFGGPSDSTGSNQNG	DQB1*03:01	1	16	6	291	291
nsp12	4916	QDALFAYTKRNVIPT	HLA class II	1	17	6	132	132
nsp12	4966	KLLKSIAATRGATVV	DQB1*03:03, DRB1*07:01	1	17	6	230	230
nsp12	4971	IAATRGATVVIGTSK	DQB1*03:03, DRB1*07:01	1	17	6	117	117
nsp12	5041	SHRFYRLANECAQVL	DRB1*01:01, DRB1*08:01	1	17	6	535	535
nsp12	5056	SEMVMCGGSLYVKPG	HLA class II	1	17	6	217	217
nsp12	5086	FNICQAVTANVNALL	DQB1*03:01, DRB1*14:01	1	17	6	220	220
