## Supplementary material for "Comprehensive analysis of T cell immunodominance and immunoprevalence of SARS-CoV-2 epitopes in COVID-19 cases": Table S4

### Sheet: Sheet1
	Table S4. HLA binding analyses.
	Peptide	DRB1* 01:01	DRB1* 03:01	DRB1* 04:01	DRB1* 04:05	DRB1* 07:01	DRB1* 08:02	DRB1* 09:01	DRB1* 11:01	DRB1* 12:01	DRB1* 13:02	DRB1* 15:01	DRB3* 01:01	DRB3* 02:02	DRB4* 01:01	DRB5* 01:01
	CEFQFCNDPFLGVYY	6946	26787	24553	8931	23604	>40k	5606	>40k	>40k	>40k	7576	283	>40k	>40k	7841
	SSANNCTFEYVSQPF	3782	26450	8974	3483	519	5263	208	>40k	6177	>40k	663	1070	>40k	7365	4524
	CTFEYVSQPFLMDLE	31	5245	11014	115	15	1645	12	30036	2487	>40k	163	92	8958	1291	285
	LMDLEGKQGNFKNLR	650	>40k	>40k	1870	2099	12870	7339	30972	>40k	>40k	5036	23143	>40k	>40k	195
	NIDGYFKIYSKHTPI	169	>40k	7198	1101	9.7	17	95	28	4077	558	10	547	4459	10230	86
	NLVRDLPQGFSALEP	1554	942	28349	19268	1590	7264	7967	1600	1178	247	2438	6.6	9938	6202	6125
	RFASVYAWNRKRISN	505	19059	2682	3859	205	59	637	21	11511	6785	92	218	3070	11097	0.86
	NLLLQYGSFCTQLNR	705	>40k	3674	99	4816	10477	313	28362	5681	>40k	1.1	7523	>40k	840	3316
	NFSQILPDPSKPSKR	1237	1501	256	3016	>40k	14753	24931	1390	>40k	13341	61	204	769	162	2365
	AGFIKQYGDCLGDIA	300	>40k	20591	5607	15605	8979	>40k	839	>40k	>40k	6	4203	9508	117	94
	SWFTALTQHGKEDLK	72	>40k	398	1643	17069	2261	2078	1117	>40k	>40k	12275	7011	24709	8103	34
	DDQIGYYRRATRRIR	111	>40k	10005	5753	215	27	182	15	>40k	>40k	145	553	11802	10210	34
	YYRRATRRIRGGDGK	299	>40k	16817	26007	429	36	1314	119	>40k	38689	1688	8659	>40k	9047	57
	NKDGIIWVATEGALN	174	24475	792	2140	106	14186	94	>40k	28295	5166	452	9774	22404	812	7085
	AGNGGDAALALLLLD	280	>40k	13223	1150	1508	>40k	897	>40k	732	>40k	101	912	>40k	190	4787
	DAALALLLLDRLNQL	203	1382	13990	262	4770	809	4173	486	137	593	71	61	>40k	19	6832
	LLLLDRLNQLESKMS	505	1572	9927	2469	11692	661	20232	164	453	1048	176	212	3416	143	1562
	AAEASKKPRQKRTAT	>40k	>40k	>40k	>40k	>40k	34741	>40k	8920	20999	>40k	17038	>40k	>40k	14790	2655
	KKPRQKRTATKAYNV	10628	>40k	>40k	>40k	96	1902	4167	10895	>40k	>40k	9299	>40k	>40k	>40k	6646
	KRTATKAYNVTQAFG	2852	>40k	22865	11070	132	12626	447	20127	>40k	7725	1638	11661	>40k	3986	1558
	WPQIAQFAPSASAFF	23	>40k	258	492	9.3	395	>40k	2916	>40k	>40k	9.1	66	>40k	>40k	374
	PSGTWLTYTGAIKLD	41	6252	7087	6304	6.2	3952	>40k	5860	1015	>40k	100	113	>40k	>40k	30
	FKDQVILLNKHIDAY	99	4799	13537	695	414	148	>40k	433	148	>40k	81	2248	>40k	37936	2754
	ILLNKHIDAYKTFPP	627	>40k	>40k	8357	3212	1254	>40k	1974	>40k	>40k	14	6769	>40k	>40k	1094
	TQHQPYVVDDPCPIH	22686	21176	>40k	>40k	17613	>40k	35313	>40k	>40k	32533	8335	79	>40k	19493	30768
	YVVDDPCPIHFYSKW	>40k	803	9265	>40k	>40k	27613	2768	20527	>40k	25989	656	58	27684	906	>40k
	PCPIHFYSKWYIRVG	6513	21090	4597	900	239	1220	753	31597	>40k	24315	21	22344	>40k	630	1315
	FYSKWYIRVGARKSA	1.8	38596	498	179	8.6	25	55	54	5727	>40k	164	422	5253	2613	0.77
	IGNYTVSCLPFTINC	92	>40k	3302	4098	44	3771	101	2333	4720	20150	1994	612	11780	>40k	360
	FTINCQEPKLGSLVV	506	>40k	>40k	>40k	3294	3898	5936	920	529	16253	4990	5352	1705	98	4087
	GSLVVRCSFYEDFLE	8214	4608	1331	309	964	10509	290	>40k	19312	>40k	206	83	>40k	>40k	8478
	RCSFYEDFLEYHDVR	484	9278	36490	5172	1988	735	3586	4322	25468	>40k	3142	1042	36663	6053	210
	QFAYANRNRFLYIIK	11	1138	3944	769	120	93	244	117	72	154	33	193	199	19536	54
	VLAAVYRINWITGGI	121	36604	351	252	74	151	38	92	10356	455	91	13953	78	487	92
	YRINWITGGIAIAMA	9.3	>40k	7073	4895	12	351	111	1393	3543	2624	13	4116	631	633	1543
	CLVGLMWLSYFIASF	505	>40k	31869	3646	5859	>40k	339	30074	4438	>40k	90	27076	>40k	>40k	11097
	MWLSYFIASFRLFAR	380	10769	5192	771	262	119	111	33	27091	>40k	87	20263	>40k	990	131
	TNILLNVPLHGTILT	55	4228	694	909	1031	528	404	1010	553	33	128	946	119	997	3466
	SELVIGAVILRGHLR	46	34557	20482	8846	611	12106	1430	25154	790	1249	604	8759	6162	2551	138
	RGHLRIAGHHLGRCD	64	18371	571	7860	235	55	92	82	>40k	3954	35	1843	2799	55	67
	IAGHHLGRCDIKDLP	2134	>40k	>40k	>40k	8926	>40k	>40k	37099	2575	21846	2187	>40k	>40k	>40k	15863
	LGRCDIKDLPKEITV	>40k	>40k	>40k	>40k	>40k	3514	>40k	3900	7059	7949	28038	2237	>40k	27485	13289
	IKDLPKEITVATSRT	2644	>40k	7673	7553	5189	4601	380	6836	>40k	33962	6817	>40k	>40k	1030	2392
	KEITVATSRTLSYYK	2.4	208	929	8454	19	283	24	229	2924	246	5.1	2761	14511	504	42
	LSYYKLGASQRVAGD	0.85	14589	88	178	13	279	5.7	747	>40k	4589	283	82	51	9484	2.5
	SGFAAYSRYRIGNYK	138	>40k	7026	4143	620	37	71	259	>40k	>40k	63	529	7025	36269	31
	LYLYALVYFLQSINF	154	>40k	2945	368	91	24356	91	>40k	25	>40k	76	1957	28791	242	2947
	QSINFVRIIMRLWLC	139	9575	3335	512	268	546	2170	497	89	>40k	16	>40k	24678	164	31
	LMIERFVSLAIDAYP	12	6590	288	76	8.1	670	3.8	1916	16	5367	0.084	262	961	1.4	298
