## Supplementary material for "Comprehensive analysis of T cell immunodominance and immunoprevalence of SARS-CoV-2 epitopes in COVID-19 cases": Table S5

### Sheet: Sheet1
	Table S5. List of CD8+ T cell epitopes identified in this study, related to Fig. 5
	protein	Allele	Start	Length	Sequence	# donors positive	# of donors tested	Frequency of positive response	Sum of response	Magnitude of response
	nsp3	A*01:01	1636	11	HTTDPSFLGRY	2	2	100	9005	4503
	nsp3	A*01:01	1637	11	TTDPSFLGRYM	2	2	100	22755	11378
	N	A*30:02	324	10	VTPSGTWLTY	2	2	100	902	451
	M	A*68:01	142	9	AVILRGHLR	2	2	100	666	333
	S	A*68:01	30	9	NSFTRGVYY	2	2	100	600	300
	S	A*68:01	69	9	HVSGTNGTK	2	2	100	972	486
	S	A*68:01	409	9	QIAPGQTGK	2	2	100	518	259
	N	B*57:01	43	10	QGLPNNTASW	2	2	100	1466	733
	N	B*57:01	100	9	KMKDLSPRW	2	2	100	426	213
	ORF3a	B*57:01	33	9	ATIPIQASL	2	2	100	363	182
	nsp3	B*57:01	1551	9	ITFDNLKTL	2	2	100	400	200
	S	A*24:02	265	11	YYVGYLQPRTF	3	4	75	1452	484
	S	A*24:02	1137	12	VYDPLQPELDSF	3	4	75	2244	748
	S	A*26:01	258	9	WTAGAAAYY	3	4	75	815	272
	S	A*26:01	686	10	SVASQSIIAY	3	4	75	862	287
	S	B*35:01	687	9	VASQSIIAY	3	4	75	1444	481
	nsp3	A*01:01	1322	8	TDNYITTY	2	3	67	2748	1374
	N	A*11:01	361	10	KTFPPTEPKK	2	3	67	411	206
	N	B*07:02	105	9	SPRWYFYYL	2	3	67	5911	2956
	S	B*15:01	634	10	RVYSTGSNVF	2	3	67	1045	523
	ORF3a	B*35:01	35	9	IPIQASLPF	2	3	67	1617	809
	nsp4	B*35:01	2898	8	TPSKLIEY	2	3	67	1438	719
	nsp4	B*35:01	3136	9	VPFWITIAY	2	3	67	1039	520
	N	B*44:02	289	10	QELIRQGTDY	2	3	67	456	228
	S	B*08:01	506	8	QPYRVVVL	3	5	60	1616	539
	S	B*44:02	747	10	TECSNLLLQY	3	5	60	794	265
	S	A*03:01	41	9	KVFRSSVLH	2	4	50	272	136
	S	A*24:02	159	10	VYSSANNCTF	2	4	50	719	360
	S	A*24:02	312	9	IYQTSNFRV	2	4	50	710	355
	S	A*26:01	718	9	FTISVTTEI	2	4	50	997	499
	S	A*29:02	162	9	SANNCTFEY	2	4	50	282	141
	S	A*29:02	192	9	FVFKNIDGY	2	4	50	314	157
	S	A*29:02	361	9	CVADYSVLY	2	4	50	931	466
	S	A*29:02	445	9	VGGNYNYLY	2	4	50	439	220
	M	B*07:02	131	8	RPLLESEL	2	4	50	537	269
	M	B*07:02	164	9	LPKEITVAT	2	4	50	515	258
	S	B*35:01	79	14	FDNPVLPFNDGVYF	2	4	50	270	135
	S	B*35:01	895	10	QIPFAMQMAY	2	4	50	404	202
	nsp12	B*51:01	4586	9	DAMRNAGIV	2	4	50	508	254
	nsp12	B*51:01	5220	10	YLPYPDPSRI	2	4	50	519	260
	S	B*07:02	462	11	KPFERDISTEI	2	5	40	2921	1461
	S	B*07:02	1052	9	FPQSAPHGV	2	5	40	413	207
	S	B*08:01	216	8	LPQGFSAL	2	5	40	816	408
	S	B*08:01	869	9	MIAQYTSAL	2	5	40	1025	513
	N	B*40:01	322	10	MEVTPSGTWL	2	5	40	452	226
	S	B*40:01	168	10	FEYVSQPFLM	2	5	40	748	374
	S	B*40:01	323	13	TESIVRFPNITNL	2	5	40	433	217
	S	B*40:01	1256	10	FDEDDSEPVL	2	5	40	430	215
	S	B*40:01	1261	10	SEPVLKGVKL	2	5	40	501	251
	S	B*44:02	297	10	SETKCTLKSF	2	5	40	619	310
	S	B*44:02	553	13	TESNKKFLPFQQF	2	5	40	813	407
	S	B*44:02	653	8	AEHVNNSY	2	5	40	1949	975
	M	A*02:01	65	9	FVLAAVYRI	3	8	38	751	250
	N	B*35:01	79	9	SPDDQIGYY	2	6	33	682	341
	N	B*35:01	266	9	KAYNVTQAF	2	6	33	1694	847
	N	B*35:01	307	9	FAPSASAFF	2	6	33	809	405
	N	B*35:01	325	9	TPSGTWLTY	2	6	33	975	488
	N	B*35:01	395	9	LPAADLDDF	2	6	33	440	220
	M	A*02:01	15	9	KLLEQWNLV	2	8	25	357	179
	M	A*02:01	108	9	SMWSFNPET	2	8	25	727	364
	N	B*07:02	257	9	KPRQKRTAT	1	3	33	5475	5475
	S	B*07:02	506	8	QPYRVVVL	1	4	25	3589	3589
	S	B*44:02	917	11	YENQKLIANQF	1	5	20	3070	3070
	N	B*07:02	66	9	FPRGQGVPI	1	3	33	2472	2472
	nsp4	A*31:01	3155	9	WFFSNYLKR	1	1	100	2244	2244
	nsp16	B*57:01	6875	12	GVAPGTAVLRQW	1	1	100	2223	2223
	N	A*68:01	311	9	ASAFFGMSR	1	2	50	2067	2067
	M	B*57:01	84	9	MACLVGLMW	1	2	50	1711	1711
	nsp16	B*57:01	6913	10	CATVHTANKW	1	1	100	1697	1697
	N	A*24:02	306	10	QFAPSASAFF	1	4	25	1560	1560
	nsp4	B*35:01	3199	9	LPLTQYNRY	1	3	33	1552	1552
	M	B*44:02	136	9	SELVIGAVI	1	3	33	1472	1472
	S	B*44:02	1016	9	AEIRASANL	1	5	20	1427	1427
	N	A*68:01	310	10	SASAFFGMSR	1	2	50	1407	1407
	S	B*35:01	258	9	WTAGAAAYY	1	4	25	1401	1401
	M	A*68:02	65	9	FVLAAVYRI	1	1	100	1303	1303
	nsp4	A*02:01	2788	8	YLITPVHV	1	1	100	1151	1151
	nsp3	B*07:02	2017	12	KPVETSNSFDVL	1	3	33	1129	1129
	nsp12	B*44:02	4645	13	AESHVDTDLTKPY	1	3	33	1125	1125
	S	B*57:01	604	9	TSNQVAVLY	1	1	100	1099	1099
	S	B*44:02	989	9	AEVQIDRLI	1	5	20	1098	1098
	ORF3a	A*02:01	100	9	GLEAPFLYL	1	3	33	1086	1086
	S	B*57:01	1093	10	GVFVSNGTHW	1	1	100	1057	1057
	M	A*31:01	93	9	LSYFIASFR	1	1	100	1045	1045
	N	B*08:01	105	9	SPRWYFYYL	1	3	33	1034	1034
	S	B*08:01	691	9	SIIAYTMSL	1	5	20	1028	1028
	M	A*01:01	188	9	AGDSGFAAY	1	4	25	1020	1020
	S	A*02:01	1048	9	HLMSFPQSA	1	6	17	1011	1011
	ORF3a	B*08:01	57	9	QSASKIITL	1	3	33	986	986
	nsp3	A*01:01	1637	10	TTDPSFLGRY	1	1	100	978	978
	M	B*57:01	67	9	LAAVYRINW	1	2	50	973	973
	nsp12	B*57:01	4892	10	KSAGFPFNKW	1	1	100	950	950
	ORF3a	A*24:02	106	9	LYLYALVYF	1	2	50	943	943
	nsp3	A*26:01	2495	10	TVKNGSIHLY	1	2	50	941	941
	nsp3	B*44:02	1723	14	GELGDVRETMSYLF	1	1	100	939	939
	M	B*15:01	186	11	RVAGDSGFAAY	1	2	50	924	924
	S	A*29:02	1147	9	SFKEELDKY	1	4	25	898	898
	nsp4	A*31:01	2941	9	GSVAYESLR	1	1	100	896	896
	nsp3	A*26:01	2305	10	ETIQITISSF	1	2	50	893	893
	ORF3a	B*57:01	120	9	FVRIIMRLW	1	2	50	883	883
	nsp4	A*31:01	3219	9	GAMDTTSYR	1	1	100	846	846
	nsp12	B*44:02	5001	10	VENPHLMGWD	1	3	33	830	830
	S	A*24:02	169	9	EYVSQPFLM	1	4	25	815	815
	S	A*26:01	1095	9	FVSNGTHWF	1	4	25	812	812
	nsp4	B*35:01	2960	9	SIIQFPNTY	1	3	33	803	803
	nsp3	B*07:02	2109	9	KPNELSRVL	1	3	33	801	801
	M	A*30:01	171	10	ATSRTLSYYK	1	1	100	800	800
	nsp16	B*07:02	7048	9	FPLKLRGTA	1	2	50	792	792
	nsp3	A*26:01	2664	14	EVTGDSCNNYMLTY	1	2	50	789	789
	nsp3	A*26:01	2089	11	EVGHTDLMAAY	1	2	50	785	785
	nsp3	A*01:01	2086	14	ITEEVGHTDLMAAY	1	2	50	774	774
	nsp3	B*44:02	941	9	FEPSTQYEY	1	1	100	771	771
	nsp12	B*07:02	4503	9	VPHISRQRL	1	1	100	759	759
	nsp3	A*02:01	2332	9	ILFTRFFYV	1	2	50	752	752
	S	B*44:03	1181	9	KEIDRLNEV	1	5	20	746	746
	nsp3	B*44:02	1364	10	KQEILGTVSW	1	1	100	739	739
	nsp4	A*02:01	3115	10	YLTNDVSFLA	1	1	100	737	737
	S	B*07:02	506	10	QPYRVVVLSF	1	4	25	721	721
	S	A*01:01	28	10	YTNSFTRGVY	1	3	33	711	711
	nsp12	B*57:01	5299	10	LTNDNTSRYW	1	1	100	704	704
	S	A*31:01	458	9	KSNLKPFER	1	2	50	701	701
	S	B*08:01	269	9	YLQPRTFLL	1	5	20	691	691
	S	B*44:02	1201	9	QELGKYEQY	1	5	20	685	685
	nsp3	A*26:01	1873	10	YTTTIKPVTY	1	2	50	683	683
	nsp4	A*31:01	3004	9	WVLNNDYYR	1	1	100	678	678
	nsp3	A*29:02	2389	9	SFYYVWKSY	1	2	50	677	677
	nsp4	A*31:01	3060	9	LAYYFMRFR	1	1	100	676	676
	ORF3a	B*08:01	63	9	ITLKKRWQL	1	3	33	669	669
	nsp3	A*26:01	2272	10	NSTNVTIATY	1	2	50	660	660
	nsp3	A*26:01	2594	9	YVNTFSSTF	1	2	50	656	656
	S	A*29:02	1264	9	VLKGVKLHY	1	4	25	631	631
	nsp4	A*02:01	3100	8	FLPGVYSV	1	1	100	626	626
	N	B*07:02	45	9	LPNNTASWF	1	3	33	609	609
	S	A*24:02	448	9	NYNYLYRLF	1	4	25	606	606
	nsp3	A*26:01	2435	10	YVYANGGKGF	1	2	50	593	593
	S	B*35:01	896	9	IPFAMQMAY	1	4	25	588	588
	nsp3	A*26:01	2585	10	EVAVKMFDAY	1	2	50	587	587
	S	B*44:03	297	10	SETKCTLKSF	1	5	20	559	559
	S	B*57:01	710	9	NSIAIPTNF	1	1	100	559	559
	nsp4	B*35:01	3196	9	DVLLPLTQY	1	3	33	557	557
	S	A*26:01	340	12	EVFNATRFASVY	1	4	25	556	556
	S	A*24:02	1101	9	HWFVTQRNF	1	4	25	551	551
	nsp3	B*44:02	2111	9	NELSRVLGL	1	3	33	551	551
	nsp4	B*35:01	2949	9	RPDTRYVLM	1	3	33	542	542
	nsp3	B*44:03	2680	9	VENMTPRDL	1	2	50	541	541
	nsp3	B*44:02	1857	12	SEYKGPITDVFY	1	3	33	540	540
	S	A*24:02	328	11	RFPNITNLCPF	1	4	25	539	539
	S	B*35:01	1052	11	FPQSAPHGVVF	1	4	25	537	537
	S	B*57:01	685	9	RSVASQSII	1	1	100	534	534
	nsp3	A*68:01	828	10	DTVIEVQGYK	1	2	50	533	533
	nsp3	A*26:01	1966	10	DVVAIDYKHY	1	2	50	530	530
	S	A*29:02	30	9	NSFTRGVYY	1	4	25	507	507
	M	A*30:02	186	14	RVAGDSGFAAYSRY	1	1	100	505	505
	ORF3a	B*51:01	35	9	IPIQASLPF	1	2	50	491	491
	S	B*44:02	1206	9	YEQYIKWPW	1	5	20	489	489
	nsp3	A*30:01	1647	9	MSALNHTKK	1	1	100	486	486
	S	B*44:02	339	9	GEVFNATRF	1	5	20	482	482
	S	A*24:02	193	9	VFKNIDGYF	1	4	25	467	467
	S	A*24:02	1094	10	VFVSNGTHWF	1	4	25	465	465
	nsp3	B*44:02	1023	9	IEVNSFSGY	1	1	100	464	464
	nsp3	A*26:01	2132	10	SVPWDTIANY	1	2	50	461	461
	nsp3	B*44:02	2325	9	AEWFLAYIL	1	3	33	461	461
	S	B*44:02	95	10	TEKSNIIRGW	1	5	20	459	459
	nsp16	B*07:02	7033	10	NPIQLSSYSL	1	2	50	453	453
	nsp3	A*26:01	2582	9	DSAEVAVKM	1	2	50	452	452
	nsp4	A*02:01	2884	9	FLPRVFSAV	1	1	100	447	447
	nsp3	A*26:01	2201	9	NTVKSVGKF	1	2	50	443	443
	nsp3	B*57:01	2254	9	MSNLGMPSY	1	1	100	443	443
	S	A*29:02	781	9	VFAQVKQIY	1	4	25	442	442
	S	B*07:02	229	10	LPIGINITRF	1	5	20	442	442
	N	B*57:01	123	10	YGANKDGIIW	1	2	50	441	441
	S	B*35:01	1095	9	FVSNGTHWF	1	4	25	436	436
	S	A*30:01	1065	9	VTYVPAQEK	1	3	33	435	435
	nsp12	A*11:01	4733	9	VVSTGYHFR	1	1	100	434	434
	nsp3	A*68:01	1504	9	TISLAGSYK	1	2	50	433	433
	S	A*26:01	28	10	YTNSFTRGVY	1	4	25	432	432
	S	A*30:01	634	9	RVYSTGSNV	1	3	33	428	428
	N	A*26:01	290	9	ELIRQGTDY	1	3	33	424	424
	nsp3	B*57:01	1505	10	ISLAGSYKDW	1	2	50	424	424
	nsp3	A*26:01	1891	9	EIDPKLDNY	1	2	50	422	422
	nsp3	B*44:02	2618	9	AELAKNVSL	1	3	33	417	417
	S	A*26:01	442	10	DSKVGGNYNY	1	4	25	407	407
	nsp3	B*44:02	1825	12	SEYTGNYQCGHY	1	3	33	407	407
	S	B*07:02	208	9	TPINLVRDL	1	5	20	406	406
	S	B*07:02	588	10	TPCSFGGVSV	1	5	20	405	405
	S	A*02:01	269	9	YLQPRTFLL	1	6	17	404	404
	S	B*08:01	233	9	INITRFQTL	1	5	20	402	402
	S	A*03:01	827	9	TLADAGFIK	1	4	25	398	398
	nsp3	A*26:01	2323	9	LVAEWFLAY	1	2	50	394	394
	S	A*29:02	865	9	LTDEMIAQY	1	4	25	393	393
	S	B*53:01	712	9	IAIPTNFTI	1	1	100	393	393
	nsp3	B*44:02	1869	14	KENSYTTTIKPVTY	1	3	33	392	392
	nsp3	A*30:01	2189	9	RIKASMPTT	1	1	100	390	390
	S	A*26:01	298	9	ETKCTLKSF	1	4	25	387	387
	nsp3	B*57:01	2318	10	LTAFGLVAEW	1	1	100	384	384
	nsp3	A*30:01	2191	9	KASMPTTIA	1	1	100	382	382
	M	A*30:01	42	9	RNRFLYIIK	1	2	50	380	380
	S	A*24:02	268	10	GYLQPRTFLL	1	4	25	378	378
	S	A*29:02	687	9	VASQSIIAY	1	4	25	377	377
	nsp3	A*26:01	2246	9	STAALGVLM	1	2	50	376	376
	nsp3	B*40:01	1006	9	VEVQPQLEM	1	2	50	374	374
	S	A*02:01	1060	9	VVFLHVTYV	1	6	17	365	365
	S	A*24:02	78	9	RFDNPVLPF	1	4	25	365	365
	S	A*26:01	192	9	FVFKNIDGY	1	4	25	365	365
	S	A*26:01	361	9	CVADYSVLY	1	4	25	362	362
	N	A*01:01	75	13	NTNSSPDDQIGYY	1	3	33	359	359
	nsp3	B*44:02	2513	9	YERHSLSHF	1	3	33	359	359
	nsp12	B*44:02	4998	12	YSDVENPHLMGW	1	3	33	359	359
	S	B*51:01	712	9	IAIPTNFTI	1	4	25	355	355
	nsp3	A*26:01	2456	9	DTFCAGSTF	1	2	50	351	351
	nsp3	B*44:02	2550	11	EESSAKSASVY	1	3	33	350	350
	S	A*24:02	634	10	RVYSTGSNVF	1	4	25	349	349
	S	A*24:02	144	9	YYHKNNKSW	1	4	25	348	348
	nsp12	B*51:01	4971	9	IAATRGATV	1	4	25	343	343
	S	A*68:01	89	9	GVYFASTEK	1	2	50	340	340
	S	B*44:03	1201	9	QELGKYEQY	1	5	20	339	339
	M	A*68:02	212	9	SSSDNIALL	1	1	100	337	337
	M	A*11:01	171	9	ATSRTLSYY	1	1	100	336	336
	S	A*26:01	780	10	EVFAQVKQIY	1	4	25	336	336
	nsp12	B*51:01	5221	10	LPYPDPSRIL	1	4	25	335	335
	M	B*07:02	122	8	VPLHGTIL	1	4	25	334	334
	S	B*44:02	779	11	QEVFAQVKQIY	1	5	20	333	333
	nsp12	A*68:01	4938	10	YAISAKNRAR	1	1	100	331	331
	nsp3	B*40:01	843	11	FELDERIDKVL	1	2	50	329	329
	M	A*68:01	137	10	ELVIGAVILR	1	2	50	328	328
	nsp3	A*30:01	2192	9	ASMPTTIAK	1	1	100	327	327
	S	B*44:03	95	10	TEKSNIIRGW	1	4	25	327	327
	S	A*68:01	1173	9	NASVVNIQK	1	2	50	326	326
	nsp3	A*11:01	1582	9	QVVDMSMTY	1	1	100	325	325
	nsp3	A*68:01	1378	9	MLAHAEETR	1	2	50	324	324
	nsp3	A*26:01	1865	9	DVFYKENSY	1	2	50	322	322
	S	A*68:01	35	10	GVYYPDKVFR	1	2	50	314	314
	S	A*26:01	30	9	NSFTRGVYY	1	4	25	313	313
	S	B*07:02	1262	9	EPVLKGVKL	1	5	20	313	313
	nsp3	A*68:01	1636	10	HTTDPSFLGR	1	2	50	312	312
	S	B*08:01	234	8	NITRFQTL	1	5	20	312	312
	nsp3	B*44:02	2616	9	AEAELAKNV	1	3	33	312	312
	nsp12	B*44:03	4558	9	VENPDILRV	1	2	50	312	312
	nsp3	B*40:01	1135	9	YENFNQHEV	1	2	50	310	310
	nsp3	B*51:01	1048	9	EAKKVKPTV	1	3	33	308	308
	S	B*51:01	923	9	IANQFNSAI	1	4	25	307	307
	S	A*26:01	603	10	NTSNQVAVLY	1	4	25	304	304
	S	A*26:01	583	10	EILDITPCSF	1	4	25	302	302
	M	A*68:01	6	9	GTITVEELK	1	2	50	302	302
	S	A*32:01	1059	9	GVVFLHVTY	1	2	50	301	301
	S	B*07:02	84	9	LPFNDGVYF	1	5	20	299	299
	nsp12	B*44:02	5193	12	TETDLTKGPHEF	1	3	33	299	299
	S	B*44:03	1091	12	REGVFVSNGTHW	1	5	20	299	299
	S	B*08:01	202	9	KIYSKHTPI	1	5	20	298	298
	S	A*02:01	109	9	TLDSKTQSL	1	6	17	296	296
	M	A*68:01	93	9	LSYFIASFR	1	2	50	294	294
	S	B*35:01	865	9	LTDEMIAQY	1	4	25	294	294
	nsp3	B*35:01	1270	9	LVSDIDITF	1	1	100	294	294
	S	B*40:01	339	9	GEVFNATRF	1	5	20	294	294
	ORF3a	B*44:02	98	12	AAGLEAPFLYLY	1	3	33	294	294
	S	B*51:01	224	8	EPLVDLPI	1	4	25	294	294
	S	B*51:01	351	8	YAWNRKRI	1	4	25	293	293
	M	A*68:01	138	9	LVIGAVILR	1	2	50	292	292
	S	B*44:03	339	9	GEVFNATRF	1	5	20	292	292
	nsp12	A*68:01	4840	10	AAISDYDYYR	1	1	100	290	290
	S	B*44:02	1181	9	KEIDRLNEV	1	5	20	286	286
	nsp3	B*44:02	2584	8	AEVAVKMF	1	3	33	284	284
	S	B*44:03	747	10	TECSNLLLQY	1	5	20	284	284
	nsp3	B*44:03	1364	10	KQEILGTVSW	1	1	100	284	284
	nsp3	A*30:01	1951	9	ASRELKVTF	1	1	100	283	283
	nsp3	B*44:03	2088	12	EEVGHTDLMAAY	1	2	50	283	283
	S	B*08:01	680	8	SPRRARSV	1	5	20	282	282
	S	A*30:02	628	9	QLTPTWRVY	1	1	100	280	280
	S	B*51:01	780	9	EVFAQVKQI	1	4	25	280	280
	S	A*24:02	706	9	AYSNNSIAI	1	4	25	278	278
	S	B*35:01	604	9	TSNQVAVLY	1	4	25	278	278
	nsp3	A*26:01	2468	10	EVARDLSLQF	1	2	50	275	275
	ORF3a	B*35:01	97	9	VAAGLEAPF	1	3	33	275	275
	nsp3	A*68:01	1155	9	GADPIHSLR	1	2	50	274	274
	nsp3	A*68:01	1296	9	LTAVVIPTK	1	2	50	274	274
	nsp3	B*35:01	1056	9	VVVNAANVY	1	1	100	273	273
	ORF3a	A*02:01	89	9	TVYSHLLLV	1	3	33	272	272
	N	A*11:01	134	10	ATEGALNTPK	1	3	33	272	272
	S	B*35:01	84	9	LPFNDGVYF	1	4	25	272	272
	S	A*03:01	142	9	GVYYHKNNK	1	4	25	270	270
	M	A*30:01	198	9	RYRIGNYKL	1	1	100	270	270
	S	A*68:01	400	9	FVIRGDEVR	1	2	50	269	269
	N	B*07:02	308	10	APSASAFFGM	1	3	33	269	269
	S	A*03:01	1019	10	RASANLAATK	1	4	25	268	268
	ORF3a	A*68:01	8	9	FTIGTVTLK	1	1	100	268	268
	N	A*02:01	222	9	LLLDRLNQL	1	5	20	266	266
	N	A*30:01	147	9	GTRNPANNA	1	2	50	265	265
	S	B*44:02	829	9	ADAGFIKQY	1	5	20	265	265
	S	A*02:01	1000	9	RLQSLQTYV	1	6	17	264	264
	S	B*35:01	861	9	LPPLLTDEM	1	4	25	264	264
	nsp3	B*40:01	1012	9	LEMELTPVV	1	2	50	262	262
	nsp3	A*03:01	2749	9	QVVNVVTTK	1	1	100	260	260
	nsp12	A*68:01	5025	9	MASLVLARK	1	1	100	260	260
	N	B*07:02	5	13	GPQNQRNAPRITF	1	3	33	260	260
	nsp12	A*32:01	5315	9	AMYTPHTVL	1	2	50	258	258
	N	B*07:02	41	10	RPQGLPNNTA	1	3	33	258	258
	nsp3	A*26:01	2136	10	DTIANYAKPF	1	2	50	256	256
	S	B*40:01	1181	9	KEIDRLNEV	1	5	20	256	256
	N	A*03:01	361	10	KTFPPTEPKK	1	3	33	255	255
	nsp12	A*11:01	4814	9	FAVSKGFFK	1	1	100	255	255
	S	B*51:01	896	9	IPFAMQMAY	1	4	25	255	255
	S	B*07:02	714	9	IPTNFTISV	1	5	20	254	254
	M	B*35:01	39	9	YANRNRFLY	1	4	25	254	254
	S	A*03:01	725	9	EILPVSMTK	1	4	25	253	253
	S	A*29:02	444	10	KVGGNYNYLY	1	4	25	253	253
	ORF3a	A*68:01	227	9	HVTFFIYNK	1	1	100	252	252
	nsp12	B*40:01	5308	9	WEPEFYEAM	1	3	33	252	252
	S	A*68:01	1064	10	HVTYVPAQEK	1	2	50	250	250
	nsp12	A*11:01	4800	10	QTVKPGNFNK	1	1	100	249	249
	nsp3	B*44:02	862	10	VELGTEVNEF	1	1	100	249	249
	nsp3	B*40:01	887	9	SELLTPLGI	1	2	50	245	245
	ORF3a	B*51:01	158	12	IPYNSVTSSIVI	1	2	50	245	245
	nsp3	B*51:01	2268	9	EGYLNSTNV	1	3	33	245	245
	N	B*51:01	121	10	LPYGANKDGI	1	3	33	244	244
	nsp3	B*57:01	1999	10	NKATYKPNTW	1	1	100	244	244
	S	A*02:06	612	9	YQDVNCTEV	1	2	50	243	243
	S	A*29:02	258	9	WTAGAAAYY	1	4	25	243	243
	nsp12	B*51:01	5217	13	DYVYLPYPDPSRI	1	4	25	243	243
	N	A*68:01	361	9	KTFPPTEPK	1	2	50	242	242
	M	B*57:01	68	8	AAVYRINW	1	2	50	242	242
	M	A*30:01	101	9	RLFARTRSM	1	1	100	241	241
	nsp12	A*33:01	4810	13	DFYDFAVSKGFFK	1	1	100	239	239
	nsp3	B*51:01	1283	9	APYIVGDVV	1	3	33	238	238
	S	B*35:01	898	9	FAMQMAYRF	1	4	25	236	236
	S	A*03:01	1065	9	VTYVPAQEK	1	4	25	235	235
	S	A*24:02	1051	12	SFPQSAPHGVVF	1	4	25	234	234
	S	A*31:01	454	9	RLFRKSNLK	1	2	50	233	233
	S	B*53:01	24	9	LPPAYTNSF	1	1	100	232	232
	nsp3	A*24:02	2593	10	AYVNTFSSTF	1	2	50	231	231
	S	A*29:02	261	9	GAAAYYVGY	1	4	25	231	231
	nsp3	B*44:03	1365	9	QEILGTVSW	1	1	100	230	230
	nsp3	A*68:01	1217	9	ESKPSVEQR	1	2	50	229	229
	ORF3a	B*51:01	41	8	LPFGWLIV	1	2	50	229	229
	nsp3	B*51:01	2194	10	MPTTIAKNTV	1	3	33	228	228
	S	B*08:01	109	9	TLDSKTQSL	1	5	20	227	227
	nsp4	B*40:01	2804	9	SEIIGYKAI	1	1	100	227	227
	S	A*03:01	1136	14	TVYDPLQPELDSFK	1	4	25	225	225
	S	A*29:02	151	10	SWMESEFRVY	1	4	25	225	225
	nsp3	B*44:03	2616	9	AEAELAKNV	1	2	50	225	225
	S	A*30:01	41	9	KVFRSSVLH	1	3	33	223	223
	nsp3	B*51:01	2604	9	VPMEKLKTL	1	3	33	223	223
	M	B*35:01	37	9	FAYANRNRF	1	4	25	222	222
	nsp12	B*51:01	5219	11	VYLPYPDPSRI	1	4	25	222	222
	nsp4	A*24:02	3131	9	MFTPLVPFW	1	2	50	220	220
	nsp12	B*51:01	4920	9	FAYTKRNVI	1	4	25	219	219
	nsp3	B*57:01	1170	9	RTNVYLAVF	1	2	50	219	219
	nsp12	A*68:01	4732	10	FVVSTGYHFR	1	1	100	217	217
	nsp12	A*33:01	5024	9	IMASLVLAR	1	1	100	216	216
	nsp3	B*40:01	2030	10	SEDAQGMDNL	1	2	50	216	216
	nsp3	B*57:01	2704	10	AKSHNIALIW	1	1	100	216	216
	S	A*29:02	1102	9	WFVTQRNFY	1	4	25	215	215
	nsp12	A*33:01	4953	9	SICSTMTNR	1	1	100	215	215
	S	A*24:02	1208	9	QYIKWPWYI	1	4	25	214	214
	M	A*68:01	5	10	NGTITVEELK	1	2	50	214	214
	nsp4	A*02:06	3122	9	FLAHIQWMV	1	1	100	212	212
	nsp3	A*24:02	2167	9	NYMPYFFTL	1	2	50	209	209
	nsp12	A*29:02	4533	9	TLKEILVTY	1	1	100	208	208
	S	B*51:01	495	9	YGFQPTNGV	1	4	25	208	208
	nsp12	B*51:01	5318	9	TPHTVLQAV	1	4	25	206	206
	S	A*68:01	88	10	DGVYFASTEK	1	2	50	205	205
	nsp16	A*32:01	7020	9	YVMHANYIF	1	1	100	204	204
	S	B*44:03	464	10	FERDISTEIY	1	5	20	204	204
	nsp3	B*44:03	2049	9	EEVVENPTI	1	2	50	204	204
	N	B*57:01	266	9	KAYNVTQAF	1	2	50	204	204
	nsp6	A*02:01	3666	9	WLDMVDTSL	1	1	100	203	203
	N	A*30:01	119	9	AGLPYGANK	1	2	50	203	203
	M	A*33:01	97	9	IASFRLFAR	1	1	100	203	203
	nsp12	A*11:01	4433	10	KVAGFAKFLK	1	1	100	202	202
	S	A*31:01	677	9	QTNSPRRAR	1	2	50	200	200
	S	B*44:03	653	8	AEHVNNSY	1	4	25	199	199
	nsp3	A*24:02	2098	10	AYVDNSSLTI	1	2	50	197	197
	nsp3	A*11:01	1090	9	YIATNGPLK	1	1	100	196	196
	nsp4	B*57:01	2875	10	RTTNGDFLHF	1	1	100	196	196
	S	A*23:01	1208	10	QYIKWPWYIW	1	2	50	193	193
	S	B*35:01	321	9	QPTESIVRF	1	4	25	193	193
	nsp3	A*01:01	1863	11	ITDVFYKENSY	1	2	50	192	192
	S	B*35:01	162	9	SANNCTFEY	1	4	25	192	192
	S	A*03:01	349	9	SVYAWNRKR	1	4	25	190	190
	nsp3	A*03:01	1646	9	YMSALNHTK	1	1	100	190	190
	nsp3	B*44:02	2325	10	AEWFLAYILF	1	3	33	190	190
	S	B*51:01	714	9	IPTNFTISV	1	4	25	190	190
	S	B*07:02	216	8	LPQGFSAL	1	5	20	189	189
	S	B*51:01	84	9	LPFNDGVYF	1	4	25	189	189
	nsp3	B*15:01	2254	9	MSNLGMPSY	1	1	100	188	188
	nsp3	B*40:01	1014	10	MELTPVVQTI	1	2	50	188	188
	M	A*68:01	190	9	DSGFAAYSR	1	2	50	187	187
	ORF3a	A*29:02	99	9	AGLEAPFLY	1	2	50	185	185
	S	B*35:01	229	10	LPIGINITRF	1	4	25	185	185
	nsp12	A*11:01	4977	9	ATVVIGTSK	1	1	100	184	184
	nsp12	B*44:02	4558	10	VENPDILRVY	1	3	33	183	183
	nsp3	B*40:01	960	10	LEFGATSAAL	1	2	50	182	182
	nsp3	B*40:01	2111	9	NELSRVLGL	1	2	50	182	182
	S	B*07:02	24	9	LPPAYTNSF	1	5	20	181	181
	nsp3	A*29:02	2323	9	LVAEWFLAY	1	2	50	175	175
	S	B*51:01	8	9	LPLVSSQCV	1	4	25	175	175
	nsp3	B*57:01	1648	9	SALNHTKKW	1	2	50	175	175
	S	A*02:06	1060	9	VVFLHVTYV	1	2	50	174	174
	nsp12	A*11:01	4841	9	AISDYDYYR	1	1	100	173	173
	nsp3	B*51:01	2169	8	MPYFFTLL	1	3	33	173	173
	ORF3a	B*53:01	137	9	NPLLYDANY	1	1	100	172	172
	nsp3	B*57:01	2469	9	VARDLSLQF	1	1	100	172	172
	nsp4	A*02:06	2864	9	FVVPGLPGT	1	1	100	170	170
	S	A*31:01	449	9	YNYLYRLFR	1	2	50	170	170
	M	B*35:01	170	9	VATSRTLSY	1	4	25	169	169
	nsp3	B*51:01	1658	10	YPQVNGLTSI	1	3	33	169	169
	nsp3	B*44:02	1890	11	TEIDPKLDNYY	1	3	33	168	168
	S	A*24:02	36	8	VYYPDKVF	1	4	25	167	167
	nsp4	B*51:01	2854	9	IAAVITREV	1	1	100	167	167
	S	A*03:01	378	9	KCYGVSPTK	1	4	25	166	166
	nsp3	A*68:01	1210	10	EVKPFITESK	1	2	50	166	166
	S	A*02:01	691	9	SIIAYTMSL	1	6	17	165	165
	S	B*40:01	1194	10	NESLIDLQEL	1	5	20	165	165
	S	A*31:01	1099	9	GTHWFVTQR	1	2	50	164	164
	S	A*68:01	347	9	FASVYAWNR	1	2	50	164	164
	S	B*35:01	24	9	LPPAYTNSF	1	4	25	163	163
	S	B*44:03	779	11	QEVFAQVKQIY	1	5	20	163	163
	S	B*53:01	55	10	FLPFFSNVTW	1	1	100	163	163
	S	B*35:01	343	9	NATRFASVY	1	4	25	162	162
	S	B*07:02	321	9	QPTESIVRF	1	5	20	160	160
	nsp3	B*57:01	1951	9	ASRELKVTF	1	1	100	159	159
	nsp3	A*02:06	1923	9	ASFDNFKFV	1	1	100	158	158
	nsp3	B*57:01	1477	10	VSSPDAVTAY	1	2	50	158	158
	M	A*01:01	39	9	YANRNRFLY	1	4	25	157	157
	nsp16	B*44:02	7014	13	REQIDGYVMHANY	1	2	50	157	157
	S	B*51:01	574	9	DAVRDPQTL	1	4	25	157	157
	S	B*51:01	1089	8	FPREGVFV	1	4	25	156	156
	nsp6	A*24:02	3653	9	VYMPASWVM	1	1	100	155	155
	S	B*57:01	622	12	VAIHADQLTPTW	1	1	100	155	155
	nsp6	A*02:01	3605	9	FLYENAFLP	1	1	100	154	154
	S	A*31:01	346	10	RFASVYAWNR	1	2	50	154	154
	S	B*40:01	464	9	FERDISTEI	1	5	20	154	154
	nsp3	B*57:01	2355	9	AVHFISNSW	1	1	100	154	154
	nsp3	A*29:02	2384	9	YIFFASFYY	1	2	50	153	153
	S	A*02:01	857	9	GLTVLPPLL	1	6	17	151	151
	N	A*11:01	249	9	KSAAEASKK	1	3	33	151	151
	nsp4	A*24:02	3108	9	IYLYLTFYL	1	2	50	151	151
	nsp3	A*03:01	2753	9	VVTTKIALK	1	1	100	149	149
	nsp3	A*24:02	1971	9	DYKHYTPSF	1	2	50	149	149
	ORF3a	A*01:01	207	9	FTSDYYQLY	1	3	33	147	147
	nsp12	A*02:06	4557	10	FVENPDILRV	1	1	100	147	147
	nsp3	A*24:02	1899	9	YYKKDNSYF	1	2	50	147	147
	nsp3	A*24:02	2330	8	AYILFTRF	1	2	50	147	147
	nsp3	B*15:01	1967	9	VVAIDYKHY	1	1	100	147	147
	nsp3	B*57:01	1647	10	MSALNHTKKW	1	2	50	147	147
	nsp3	A*30:01	2196	9	TTIAKNTVK	1	1	100	146	146
	M	B*57:01	171	9	ATSRTLSYY	1	2	50	145	145
	S	A*68:01	975	9	SVLNDILSR	1	2	50	142	142
	S	B*15:01	1000	8	RLQSLQTY	1	3	33	142	142
	ORF3a	A*29:02	206	10	YFTSDYYQLY	1	2	50	140	140
	ORF3a	B*57:01	58	12	SASKIITLKKRW	1	2	50	140	140
	ORF3a	B*57:01	63	9	ITLKKRWQL	1	2	50	140	140
	N	A*68:01	360	10	YKTFPPTEPK	1	2	50	139	139
	S	B*44:03	1016	9	AEIRASANL	1	5	20	139	139
	nsp3	B*57:01	1586	9	MSMTYGQQF	1	2	50	139	139
	nsp3	A*01:01	1415	9	VVDYGARFY	1	3	33	138	138
	nsp12	A*29:02	5267	10	QEYADVFHLY	1	1	100	138	138
	nsp3	B*57:01	2553	9	SAKSASVYY	1	1	100	138	138
	nsp6	B*07:02	3655	9	MPASWVMRI	1	2	50	137	137
	S	A*31:01	637	10	STGSNVFQTR	1	2	50	136	136
	N	A*02:01	316	9	GMSRIGMEV	1	5	20	135	135
	nsp3	A*24:02	2589	10	KMFDAYVNTF	1	2	50	135	135
	nsp3	A*01:01	1937	11	FADDLNQLTGY	1	2	50	134	134
	nsp3	A*02:01	2242	9	SLIYSTAAL	1	2	50	134	134
	nsp12	A*03:01	4892	9	KSAGFPFNK	1	1	100	133	133
	nsp3	A*01:01	2494	11	VTVKNGSIHLY	1	2	50	131	131
	nsp3	A*32:01	2625	9	SLDNVLSTF	1	2	50	131	131
	N	B*07:02	150	10	NPANNAAIVL	1	3	33	131	131
	nsp4	B*57:01	3148	8	ISTKHFYW	1	1	100	131	131
	nsp3	A*01:01	2273	9	STNVTIATY	1	2	50	129	129
	S	A*03:01	454	9	RLFRKSNLK	1	4	25	128	128
	S	A*68:01	637	10	STGSNVFQTR	1	2	50	128	128
	nsp3	A*29:02	2208	10	KFCLEASFNY	1	2	50	126	126
	nsp3	B*57:01	1538	9	TSNPTTFHL	1	2	50	126	126
	S	B*35:01	699	9	LGAENSVAY	1	4	25	125	125
	nsp3	A*03:01	1768	9	VMYMGTLSY	1	1	100	124	124
	nsp4	B*51:01	2885	8	LPRVFSAV	1	1	100	124	124
	nsp4	B*51:01	3101	8	LPGVYSVI	1	1	100	124	124
	nsp3	A*01:01	2660	14	QSDIEVTGDSCNNY	1	2	50	123	123
	S	A*03:01	292	9	ALDPLSETK	1	4	25	123	123
	nsp4	B*40:01	3071	10	FGEYSHVVAF	1	1	100	123	123
	N	A*03:01	361	14	KTFPPTEPKKDKKK	1	2	50	122	122
	S	B*53:01	624	10	IHADQLTPTW	1	1	100	122	122
	nsp3	A*03:01	1397	9	AIVSTIQRK	1	1	100	121	121
	M	A*30:01	196	10	YSRYRIGNYK	1	1	100	121	121
	nsp16	A*32:01	6980	9	KLMGHFAWW	1	1	100	121	121
	M	A*01:01	186	11	RVAGDSGFAAY	1	3	33	120	120
	S	A*68:01	725	9	EILPVSMTK	1	2	50	120	120
	nsp3	B*15:01	2552	9	SSAKSASVY	1	1	100	120	120
	nsp3	A*02:01	1675	9	YLATALLTL	1	3	33	119	119
	S	A*31:01	558	10	KFLPFQQFGR	1	2	50	119	119
	nsp3	A*32:01	2273	9	STNVTIATY	1	2	50	119	119
	nsp3	B*15:01	2435	10	YVYANGGKGF	1	1	100	117	117
	nsp12	B*57:01	4710	9	STVFPPTSF	1	1	100	117	117
	nsp3	A*32:01	2225	9	KLINIIIWF	1	2	50	116	116
	ORF3a	A*29:02	204	9	HSYFTSDYY	1	2	50	115	115
	nsp4	B*35:01	2936	10	TNVLEGSVAY	1	3	33	115	115
	nsp3	A*01:01	1891	9	EIDPKLDNY	1	2	50	114	114
	S	A*03:01	35	10	GVYYPDKVFR	1	4	25	114	114
	N	A*26:01	323	11	EVTPSGTWLTY	1	3	33	114	114
	nsp12	A*32:01	4433	9	KVAGFAKFL	1	2	50	113	113
	nsp4	B*35:01	2924	9	DASGKPVPY	1	3	33	113	113
	S	B*40:01	1016	9	AEIRASANL	1	5	20	113	113
	nsp3	A*24:02	1182	9	LYDKLVSSF	1	1	100	112	112
	ORF3a	A*29:02	101	9	LEAPFLYLY	1	2	50	112	112
	S	A*68:01	370	9	NSASFSTFK	1	2	50	112	112
	S	A*26:01	886	9	WTFGAGAAL	1	4	25	111	111
	ORF3a	A*24:02	211	9	YYQLYSTQL	1	2	50	109	109
	S	A*26:01	604	9	TSNQVAVLY	1	4	25	109	109
	M	B*57:01	105	8	RTRSMWSF	1	2	50	109	109
	nsp12	A*33:01	5133	10	FVNEFYAYLR	1	1	100	108	108
	S	A*68:01	394	10	NVYADSFVIR	1	2	50	108	108
	nsp4	B*51:01	3022	9	DAVNLLTNM	1	1	100	108	108
	nsp16	B*57:01	6807	9	VAMPNLYKM	1	1	100	108	108
	S	A*29:02	686	10	SVASQSIIAY	1	3	33	107	107
	nsp6	B*07:02	3612	10	LPFAMGIIAM	1	2	50	107	107
	M	A*03:01	150	9	RIAGHHLGR	1	2	50	106	106
	S	A*26:01	695	13	YTMSLGAENSVAY	1	4	25	106	106
	nsp3	A*02:01	843	10	FELDERIDKV	1	3	33	105	105
	S	B*44:03	989	9	AEVQIDRLI	1	5	20	105	105
	S	B*57:01	880	9	GTITSGWTF	1	1	100	105	105
	S	B*53:01	1052	9	FPQSAPHGV	1	1	100	103	103
	S	B*40:01	660	11	YECDIPIGAGI	1	5	20	101	101
	S	B*40:01	989	8	AEVQIDRL	1	5	20	101	101
